# Metatranscriptomics reveals a shift in microbial community composition and function during summer months in a coastal marine environment

**DOI:** 10.1101/2022.01.21.477286

**Authors:** Ben J. G. Sutherland, Jan F. Finke, Robert Saunders, Snehal Warne, Angela D. Schulze, Jeff H. T. Strohm, Amy M. Chan, Curtis A. Suttle, Kristina M. Miller

## Abstract

Temperate coastal marine waters are often thermally stratified from spring through fall but can be dynamic and disrupted by tidal currents and wind-driven upwelling. These mixing events introduce deeper, cooler water with a higher partial pressure of CO2 (pCO_2_), and its associated microbial communities to the surface. Anecdotally, these events impact shellfish hatcheries and farms, warranting improved understanding of changes in composition and activity of marine microbial communities in relation to environmental processes. To characterize both compositional and functional changes associated with abiotic factors, here we generate a reference metatranscriptome from the Strait of Georgia over representative seasons and analyze metatranscriptomic profiles of the microorganisms present within intake water containing different pCO_2_ levels at a shellfish hatchery in British Columbia from June through October. Abiotic factors studied include pH, temperature, alkalinity, aragonite, calcite and pCO_2_. Community composition changes were observed to occur at broad taxonomic levels, and most notably to vary with temperature and pCO_2_. Functional gene expression profiles indicated a strong difference between early (June-July) and late summer (August-October) associated with viral activity. The taxonomic data suggests this could be due to the termination of cyanobacteria and phytoplankton blooms by viral lysis in the late season. Functional analysis indicated fewer differentially expressed transcripts associated with abiotic variables (e.g., pCO_2_) than with the temporal effect. Microbial composition and activity in these waters varies with both short-term effects observed alongside abiotic variation as well as long-term effects observed across seasons. The analysis of both taxonomy and functional gene expression simultaneously in the same samples by environmental RNA (eRNA metatranscriptomics) provided a more comprehensive view for monitoring water bodies than either would in isolation.
