## Supplemental File S1 for "Metatranscriptomics reveals a shift in microbial community composition and function during summer months in a coastal marine environment"

### Sheet: Table_1_environmental_data
Sample	date	year	month	day	pH	temp	sal	CaCO3	Aragonite	Calcite	pCO2	Season
S16	2014-07-09	2014	7	9	8.35	16.3	28	1095			81	early
S15	2014-07-02	2014	7	2	8.09	13	28	1054			164	early
S19	2014-08-06	2014	8	6	7.92	13.9	28	795			192	late
S13	2014-06-11	2014	6	11	7.72	11.4	29	795			315	early
S35	2015-09-14	2015	9	14	8.03	14.9	28	2049	1.88	2.98	386	late
S25	2015-08-14	2015	8	14	8.01	16.5	28	1990	2	3	397	late
S28	2015-07-01	2015	7	1	7.85	15.2	28	1366	0.87	1.38	406	early
S38	2015-10-23	2015	10	23	7.78	13.8	29	1210	0.64	1.02	420	late
S34	2015-08-29	2015	8	29	7.85	15.1	28	1551	0.99	1.57	461	late
S23	2015-06-12	2015	6	12	8.06	16.4	28	2634	2.72	2.72	462	early
S33	2015-08-24	2015	8	24	7.93	14.1	28	1902	1.38	2.2	463	late
S26	2015-07-03	2015	7	3	7.57	13.6	28	1268	0.42	0.67	751	early
S22	2015-06-05	2015	6	5	7.6	13.5	28	1366	0.38	0.84	752	early
S32	2015-08-19	2015	8	19	7.72	15.4	28	1854	0.91	1.45	767	late
S27	2015-06-29	2015	6	29	7.78	15.6	28	2205	1.25	1.98	791	early
S29	2015-07-06	2015	7	6	7.6	14.1	28	1434	0.52	0.82	793	early
S36	2015-09-23	2015	9	23	7.56	12.5	28	1317	0.41	0.65	795	late
S30	2015-07-08	2015	7	8	7.62	13.9	28	1610	0.6	0.96	848	early
S37	2015-10-19	2015	10	19	7.79	13.9	28	1210	0.34	0.54	870	late
S24	2015-08-12	2015	8	12	7.61	15.9	29	1649	0.67	1.06	891	late
S31	2015-08-03	2015	8	3	7.6	16.7	28	1659	0.67	1.05	930	late
S21	2015-06-03	2015	6	3	7.56	12.3	29	1766	0.56	0.89	1060	early
