## Supplemental File S2 for "Metatranscriptomics reveals a shift in microbial community composition and function during summer months in a coastal marine environment"

	X	S13_S3.eff.counts	S15_S3.eff.counts	S16_S4.eff.counts	S19_S4.eff.counts	S21_S1.eff.counts	S22_S1.eff.counts	S23_S2.eff.counts	S24_S2.eff.counts	S25_S3.eff.counts	S26_S1.eff.counts	S27_S1.eff.counts	S28_S2.eff.counts	S29_S1.eff.counts	S30_S2.eff.counts	S31_S3.eff.counts	S34_S3.eff.counts	S35_S2.eff.counts	S36_S4.eff.counts	S37_S4.eff.counts	S38_S4.eff.counts	phylum	kingdom	superkingdom	total	per
2	3	99635.717286087	278694.742896929	357271.84587161	312992.825492052	632270.519829402	361698.730031338	370136.489785343	235235.926202669	228449.391272638	381587.605393514	700714.655930286	646726.83330893	292597.326811395	273541.825797418	228723.124809634	218798.770197123	179033.58048092	238300.941731941	38786.997517331	296649.112802122	Proteobacteria	NA	Bacteria	6371846.96344868	57.5461407213011
1	1	27454.773535826	121788.537559895	211795.347175943	89466.352144684	188805.755154372	60015.796301685	47656.908707419	45485.924920405	52796.713647436	27021.692236765	18153.211046015	21516.057055179	27616.607640188	23208.478937376	26767.787204178	25800.309535904	33382.798756765	33058.443715837	51538.496330383	36498.228103662	Bacteroidetes	NA	Bacteria	1169828.21970992	10.5650841486532
4	22	1599.847457173	19639.417717784	62475.112466892	29395.869874971	12333.456333358	39452.480079604	6744.444081408	15279.626677905	61553.104929651	19667.369924863	5047.633950184	171.044027453	31825.537717652	125687.305096536	85914.800119681	59141.104026543	55137.77414802	166364.770823583	1232.99354696	49840.436847978	Thaumarchaeota	NA	Archaea	848504.129848199	7.66310589989782
5	30	4938.659541559	1289.315160294	3176.541680852	30969.901795277	2515.643029482	2341.29578679	5969.392863851	48374.829232938	52598.879145442	10091.000973051	12636.380405847	19996.870621044	32431.563928319	21483.016506656	46039.049081477	52479.761386368	71759.37485939	56746.264291713	113939.380548364	49034.921047734	Uroviricota	NA	Viruses	638812.041886448	5.76931113815745
7	63	3095.357036502	15381.228016626	16533.825762488	12925.564857064	31127.351410842	24911.851944673	16192.826246402	21730.047878423	20357.760814033	20415.743195577	30252.986544651	24958.133264476	15653.528083634	26468.691129176	23311.794700781	19240.436185118	28071.754739255	14110.02067736	21661.382777248	40254.457502668	Firmicutes	NA	Bacteria	426654.742766997	3.85325228423118
3	16	2695.395172637	4497.510743619	11615.612135776	12751.939757551	1872.106440538	7558.376721083	2318.077460382	6266.618159005	46178.854278489	14950.411323248	671.421349621	419.969773478	28603.351324924	20146.635762028	85691.233871536	68710.974762807	12792.192034215	23762.990904635	751.206865351	5168.44195234	Euryarchaeota	NA	Archaea	357423.320793263	3.22800168199763
8	113	855.570596641	360.059584902	206.321138266	2411.741339634	114.618761662	76.978087278	636.441091179	50644.397211345	42193.374886842	5173.40610578	3638.269981511	3401.656580477	4359.588329462	3260.212192318	43102.235335509	40438.222700749	37761.07876829	21874.565579517	18206.465125976	26915.661961874	Nucleocytoviricota	Bamfordvirae	Viruses	305630.865359212	2.76024783514496
19	659	6764.572400253	16746.004766129	33700.012415932	15806.220698256	2398.636376958	8519.392465074	15579.278718828	21738.039314875	13113.179458798	19134.6806406	4432.977417691	1744.94483332	8932.948502621	9356.05727792	9368.242737464	9735.629726472	15644.41937519	18952.089883177	656.117388775	21371.76772907	Actinobacteria	NA	Bacteria	253695.212127403	2.2912007242406
9	170	47901.519624375	2106.456373826	4614.090910656	2437.088069122	2245.81136134	539.330749932	949.874800608	2992.792987101	3496.060454685	565.29267801	1186.739452752	762.55075066	513.052424833	440.588026824	1786.301734955	1642.872993049	42405.862778955	21656.388285548	44162.722592313	1023.960763218	Chordata	Metazoa	Eukaryota	183429.357812762	1.65660784034241
17	518	4263.941266029	76459.838675387	19092.743776927	2320.493112484	43876.300753742	4273.978330229	2736.405319585	4857.461514725	10818.151597534	647.051956218	347.684503293	471.233689448	791.973782744	702.295922754	1033.901045743	349.33320126	1903.60000515	3531.172014757	206.027199355	1529.968040254	Bacillariophyta	NA	Eukaryota	180213.555707618	1.6275649267985
11	191	10204.244434269	9587.93397644	7000.181476954	11158.89779058	3018.294057186	1772.432563229	3429.87219863	2698.441740878	3632.625316147	1933.632008759	596.030577172	817.758044803	1833.008729534	1397.631529098	2596.636534469	1395.783655599	1389.628003725	1954.428539802	136.294916512	1727.080487216	Cyanobacteria	NA	Bacteria	68280.836581002	0.616665568554682
37	7766	153.0288872	4710.9592401	25179.21735504	449.904453819	85.964071252	131.685784539	61.188254026	58.603868009	182.332544828	277.379637053	15.965104745	2.957533616	169.660193396	109.276967178	106.212535593	22.462667046	548.871334855	148.507234251	0	5.973104452	Cnidaria	Metazoa	Eukaryota	32420.150770998	0.292796510835202
15	469	459.086661649	1977.093648807	1938.614851421	185.031127478	4256.4154724	1733.217311103	4629.494975329	1346.557058148	3882.87119773	167.029691023	27.495458172	17.252279421	449.260192129	382.817400926	1348.082182477	386.512788082	659.9146684	2973.811530271	57.05368598	412.997507846	Chlorophyta	Viridiplantae	Eukaryota	27290.609688792	0.246470022668487
20	898	219.109543038	1261.286569838	3435.112977156	1250.86111517	3860.025587804	1038.962108901	1008.565574803	1034.891032858	782.479747046	1405.958630411	951.697632893	1511.792599981	1329.457275394	821.31733283	789.5379394	745.140886066	999.39000272	885.543137613	72.901932085	1054.679586072	Arthropoda	Metazoa	Eukaryota	24458.711212079	0.220894262738251
14	466	243.455047817	1000.405074172	1587.600966412	1164.682233898	1198.721215808	1226.32386842	1316.588078128	1421.143799338	1268.207740815	1405.457039743	675.856100918	756.142761123	1074.288344554	989.060957648	992.307325516	879.916888314	1037.462002755	1336.565108356	41.205439869	1465.970492506	Tenericutes	NA	Bacteria	21081.36048611	0.190392353126064
21	1147	2632.792445304	1017.65343755	1227.20884846	746.461192346	1985.531256816	970.214383192	642.268543954	1034.891032867	1712.597181982	675.642624073	421.301375208	1634.530245293	601.954366181	522.71976015	1074.752021002	694.793528869	596.46133497	529.859144482	28.526842989	488.087963782	Streptophyta	Viridiplantae	Eukaryota	19238.24752947	0.173746624159804
12	194	3091.87910741	6838.9760683	7000.1814766	813.63002628	9.551563472	4.841389137	13.736138658	10.655248729	33.956668268	21.066807878	15.965104746	39.926703814	34.610679456	34.105550266	8.170195046	1.549149451	6.34533335	56.836102007	12.678596884	13.652810176	Pisuviricota	Orthornavirae	Viruses	18062.314719928	0.163126407553083
44	11861	678.1962047	2886.94481581	5021.37419654	337.111506218	107.455089066	309.848904775	106.142889645	1033.559126773	442.17487593	76.241780889	14.19120422	145.904991678	523.232036374	251.96345298	1986.842886387	85.977794542	117.38866698	687.53349196	0	63.997547704	Foraminifera	NA	Eukaryota	14876.081463171	0.134350539517328
22	1461	3.477929255	480.798128398	944.522094034	522.142633702	797.555549878	707.326952959	768.391271656	643.310642029	620.078290101	762.91939952	299.789189115	580.662433275	600.597084623	596.499113758	616.478353417	555.370078297	380.720001025	638.031080506	19.017895322	624.616065562	Fusobacteria	NA	Bacteria	11162.304186432	0.10081025661337
10	176	6.955858509	528.231127514	1091.89433568	392.874311759	749.79773256	811.416819409	695.964358816	602.021553173	647.39126242	538.20678221	407.997121292	480.106290316	539.519415012	394.64993875	452.33170751	565.439549707	637.706001705	546.359948277	310.625623681	587.070837494	Rhodophyta	NA	Eukaryota	10986.560575794	0.099223061157067
30	3669	156.506816469	500.202537123	714.085498046	681.8270314	1800.469714102	665.69100634	464.531234676	515.44765729	597.194448447	511.62247703	286.484935096	532.848973109	415.32815343	379.33724271	503.58111274	477.91260572	368.029334375	493.190691521	69.732282862	606.6967522	Nematoda	Metazoa	Eukaryota	10740.720504686	0.0970028026656015
41	10179	13.91171702	360.059584874	1142.80474642	513.27127831	14.32734521	577.093585177	116.549055264	163.8244492	1198.81802786	147.46765516	31.043259231	0	179.839804996	1276.52202371	938.82968519	689.37150586	136.42466703	1827.922377	0	41.81173116	Crenarchaeota	NA	Archaea	9369.892498672	0.0846224266472663
27	2643	45.21308031	275.973813585	609.58518131	278.814027714	992.168655648	773.653984109	727.59910231	483.481911099	499.753574292	567.299040691	409.771021807	266.178025395	599.918443853	424.579299184	738.288534126	494.178674945	269.676667405	377.685064915	34.866141431	395.078194476	Ascomycota	Fungi	Eukaryota	9263.762438605	0.0836639329159494
28	3451	17.389646275	273.81776819	254.55205367	256.00197082	932.471383958	217.37837228	84.49806509	123.86726648	741.14119433	242.769881289	25.721557641	0.985844538	429.579609639	318.086458592	1054.697906265	873.72029055	180.842000455	309.84842703	6.339298442	158.71391829	Evosea	NA	Eukaryota	6502.422913824	0.0587254129257686
39	8295	83.47030211	245.789177704	423.360257764	249.665288444	741.440114606	297.745431947	403.75922729	277.03646698	307.824579732	299.951216897	237.702670651	204.069819524	306.066988887	212.289649592	262.188986451	274.974027598	139.597333705	209.010181553	22.187544543	267.083099084	Spirochaetes	NA	Bacteria	5465.212365062	0.049358040397981
18	649	83.47030211	131.51877053	251.872558367	329.50748727	340.274448678	221.251483579	229.768137573	403.5675456	270.17696926	272.86532105	187.146505642	313.498563255	162.873785657	132.942042866	203.512131136	226.950394649	288.71266746	238.344943897	34.866141434	394.22489384	Thermotogae	NA	Bacteria	4717.345093853	0.0426038174110316
48	16474	121.7275239	482.95417381	487.66814505	339.64617917	921.725875102	199.9493714	143.605086025	109.216299482	169.045152896	119.37857797	142.79899245	118.301344669	107.903882996	66.819037252	49.021170276	62.740552773	69.79866685	66.00321523	12.67859688	157.8606177	Deferribacteres	NA	Bacteria	3948.842461881	0.035663230033802
24	1956	0	353.59144868	1550.088032066	27.88140277	13.13339977	59.064947471	44.12214236	77.250553294	86.36804755	157.49946841	99.338429517	61.615283663	154.05145562	103.01268243	92.10038051	85.97779455	329.95733425	51.33583406	19.017895326	66.557449612	Echinodermata	Metazoa	Eukaryota	3431.963981909	0.0309951389897286
43	11519	0	1867.135332626	147.372241625	64.63416097	224.46174157	84.24017098	50.36584175	138.51823348	140.993992146	59.187698324	5.321701582	0.985844539	71.935922007	48.026183022	95.071360525	101.469289064	53.93533348	181.50884189	0	66.55744961	Ciliophora	NA	Eukaryota	3401.72133919	0.0307220082344429
32	5559	1279.8779657	243.63313231	679.2520592	269.94267228	89.54590755	48.413891372	25.807290814	55.94005583	67.17514809	11.034994602	104.66013111	21.688579849	6.786407736	14.616664398	38.622740214	12.39319561	50.762666805	47.668988772	95.089476633	34.132025434	Artverviricota	Pararnavirae	Viruses	3197.043994309	0.0288735031842511
31	4044	31.30136329	159.547360969	292.064987908	201.50650184	340.274448708	176.2265646	206.87457314	233.083565965	135.826673075	226.21738936	67.408220031	39.926703807	142.514562453	113.453156994	100.270575559	99.920139605	111.043333635	170.508306017	22.187544551	212.47185841	Aquificae	NA	Bacteria	3082.627829917	0.0278401750558979
40	9230	41.73515105	401.02444782	676.572563825	220.516549175	236.401195922	217.378372258	114.051575538	49.280525381	113.681019855	61.194060975	15.078154483	8.872600848	122.833980026	138.510295962	104.727045578	78.232047284	31.72666675	214.510449486	47.54473832	59.731044514	Planctomycetes	NA	Bacteria	2953.60248505	0.026674906854241
36	7499	0	79.773680479	77.705363771	191.367809917	378.480702554	236.74392881	171.077363308	138.518233481	184.54711012	152.483561777	19.5129058	69.502039979	184.590290409	135.03013777	204.997621134	151.816646228	63.4533335	247.512057106	22.187544552	63.997547702	Ignavibacteriae	NA	Bacteria	2773.297878397	0.0250465196179072
23	1475	0	976.68857462	269.28927786	59.56481501	66.8609443	123.939561915	422.90657208	117.207736026	194.88174826	15.549310576	0	0	31.217475584	20.880949138	77.245480422	21.688092318	34.89933343	225.51098538	0	0	Haptista	NA	Eukaryota	2658.330856919	0.0240082165271027
6	59	20.86757553	90.55390758	229.09684835	206.57584781	27.46074498	13.555889585	18.73109817	13.319060912	21.407464777	11.53658527	890.49806465	243.0106788	31.896116356	41.065866646	9.655685054	1.549149451	28.55400008	504.191227336	0	5.119803816	Discosea	NA	Eukaryota	2408.645615153	0.021753231098055
16	480	0	23.716499604	72.34637316	35.485421711	151.63107012	118.61403386	130.28519394	66.595304556	186.7616755	53.67020101	26.608507914	10.84428992	120.11941694	203.24123829	220.59526624	95.272691255	9.518000025	425.354053676	0	9.386306996	Verrucomicrobia	NA	Bacteria	1960.045544717	0.0177017837031346
13	404	34.779292549	204.824314769	92.44258793	21.544720323	290.128740482	69.231864667	82.833078573	66.595304562	44.291306434	30.597030492	28.382408437	19.716890769	113.333009187	153.126960366	48.278425271	28.659264846	9.518000025	53.169256706	22.18754455	37.54522798	Mollusca	Metazoa	Eukaryota	1451.185228918	0.0131061072048708
58	36078	0	101.3341347	97.80157853	26.61406628	15.52129064	77.94636511	275.5552664	42.62099492	127.7066002	102.8260861	9.7564529	22.18150212	116.7262131	70.29919544	80.21646045	54.22023079	15.86333338	27.50133968	0	24.74571844	Synergistetes	NA	Bacteria	1289.43682918	0.0116453068708134
55	31232	3.477929255	2.156045419	1.339747651	15.20803787	0	0	0	46.61671319	78.98616314	6.520678629	1.773900527	6.407989501	134.3708732	67.51506889	318.6376068	123.9319561	9.518000025	47.66898878	95.08947663	20.47921526	Deinococcus-Thermus	NA	Bacteria	979.698390867	0.00884796226096912
54	28225	0	0	0	20.27738383	5.96972717	3.388972396	8.741179147	23.97430964	12.54920349	14.54612925	28.38240844	10.35136766	35.28932023	30.62539207	61.64783534	95.27269125	298.2306675	121.0058946	0	180.0464342	Microsporidia	Fungi	Eukaryota	950.298916213	0.0085824464199145
45	12488	24.34550478	0	13.397476512	70.97084341	8.357618038	27.595918087	15.401125166	67.927210655	110.728266128	28.590667834	0	0	43.43300951	38.28174009	181.972526	126.25568024	85.66200023	56.836102006	3.169649221	38.39852862	Candidatus Marinimicrobia	NA	Bacteria	941.323866527	0.00850138994207158
49	18824	0	73.30554423	49.57066309	55.76280554	345.0502304	58.09666965	17.06611167	31.96574619	23.6220301	35.11134646	5.321701582	0.985844539	21.03786398	22.27301242	19.31137011	14.71691979	12.6906667	7.333690581	0	38.39852862	Chlamydiae	NA	Bacteria	831.620745652	0.00751062678224487
34	5714	38.2572218	75.46158965	123.2567839	35.48542171	76.41250777	33.40558505	10.406165651	49.28052537	55.364133047	2.507953318	19.512905801	71.96665132	27.145630942	0.696031638	36.394505207	24.786391218	31.72666675	44.002143481	3.169649221	9.386306996	Basidiomycota	Fungi	Eukaryota	768.62476984	0.00694169044247582
47	14270	0	49.58904462	93.78233558	45.624113628	192.225214902	36.310418531	51.198335	2.663812182	8.120072847	41.63202509	32.81715975	5.915067232	16.287378565	36.88967681	26.738820154	3.098298903	0	1.833422645	0	2.559901908	Apicomplexa	NA	Eukaryota	647.285098347	0.00584583395834059
33	5677	0	0	32.15394363	11.40602841	27.46074498	35.3421407	82.83307858	53.27624365	25.09840698	50.15906637	18.62595554	58.16482778	55.64854343	38.28174009	13.36941007	16.26606924	41.24466678	44.00214348	22.18754455	18.77261399	Euglenozoa	NA	Eukaryota	644.29316825	0.0058188129028479
25	2165	31.30136329	97.02204384	64.30788725	205.3085113	0	30.98489048	0	17.31477919	5.167319084	0	0	0	111.2970869	3.48015819	0	2.323724177	0	44.00214348	0	0	Entoprocta	Metazoa	Eukaryota	612.509907181	0.00553176834189872
42	10490	0	8.624181674	4.019242953	35.485421707	1.193945434	59.54908639	44.954635609	27.970027915	37.64761047	32.10180248	1.773900527	0.985844539	52.25533957	45.93808811	57.93411032	65.06427695	19.03600005	42.16872084	0	17.919313352	Balneolaeota	NA	Bacteria	554.62154889	0.00500896049176542
51	24758	0	4.312090837	6.698738256	36.7527582	19.10312694	42.60422441	8.324932521	11.98715482	12.54920349	33.60657447	0	0	38.68252409	43.15396156	71.3035204	33.3067132	69.79866685	29.33476232	0	19.62591463	Thermodesulfobacteria	NA	Bacteria	481.144866994	0.00434536962080185
53	25538	0	6.468136256	9.378233558	0	0	0	6.24369939	74.58674111	29.52753762	14.04453858	49.66921476	159.7068153	12.8941747	0	17.8258801	41.82703518	25.3813334	0	0	4.26650318	Heterolobosea	NA	Eukaryota	451.819843134	0.00408052616812895
56	33516	0	21.56045419	14.73722416	17.74271085	5.96972717	15.97658415	18.73109817	42.62099492	23.6220301	27.08589584	11.53035343	2.464611347	12.21553392	14.6166644	14.85490008	7.745747256	15.86333338	29.33476232	3.169649221	31.57212353	Candidatus Saccharibacteria	NA	Bacteria	331.414398434	0.00299310697804739
29	3584	0	0	0	10.13869192	0	5.809666965	0.416246626	3.995718274	31.74210295	8.02545062	0	0	27.82427172	6.96031638	73.53175541	55.76938025	22.20866673	33.00160761	0	0.853300636	Mucoromycota	Fungi	Eukaryota	280.277176091	0.00253127074595841
57	34933	0	12.93627251	0	10.13869192	11.93945434	26.62764026	14.15238529	6.659530456	8.120072846	25.07953319	0.886950264	0	31.89611636	25.75317061	9.655685054	36.4050121	0	22.00107174	0	30.7188229	Candidatus Campbellbacteria	NA	Bacteria	272.97040984	0.00246528105704879
35	7464	0	15.09231793	14.73722416	38.02009469	66.86094431	9.682778275	12.07115215	14.650967	4.429130644	8.02545062	17.73900527	0	4.750485415	5.568253104	5.941960033	0	0	20.1676491	0	17.06601272	Zoopagomycota	Fungi	Eukaryota	254.803425421	0.0023012093447408
38	8216	0	6.468136256	38.85268188	7.604018937	11.93945434	15.97658415	3.746219634	1.331906091	14.02558037	7.523859956	1.773900527	0	10.1796116	24.36110733	14.11215508	18.58979342	6.34533335	56.836102	0	5.119803816	Nitrospinae	NA	Bacteria	244.786248737	0.00221074109238096
46	14089	0	0	6.698738256	12.6733649	0	14.52416741	32.88348346	7.991436547	24.36021854	24.57794252	0	34.99748112	8.822330057	11.83253785	3.713725021	6.196597805	9.518000025	20.1676491	0	13.65281018	Candidatus Gracilibacteria	NA	Bacteria	232.610482791	0.00210077794597499
52	24834	0	0	0	0	0	28.080057	2.913726382	0	29.52753762	7.022269292	8.869502636	67.5303509	11.53689315	5.568253104	22.28235012	0	0	22.00107174	0	18.77261399	Candidatus Diapherotrites	NA	Archaea	224.104625934	0.0020239588951635
50	20477	0	8.624181674	4.019242953	38.02009469	16.71523608	15.97658415	21.64482455	11.98715482	26.57478386	8.527041284	0	0.985844539	14.25145625	9.048411294	6.684705037	17.81521869	0	9.167113226	0	10.23960763	Platyhelminthes	Metazoa	Eukaryota	220.281500727	0.00198943105693713
26	2487	0	21.56045419	45.55142014	20.27738383	8.357618038	12.10347284	16.23361842	0	3.690942203	4.514315974	0	0	1.357281547	2.088094914	3.713725021	8.520321982	0	3.66684529	0	0	Kiritimatiellaeota	NA	Bacteria	151.635494389	0.00136946752621482
