## Supplemental File S3 for "Metatranscriptomics reveals a shift in microbial community composition and function during summer months in a coastal marine environment"

	R2	P	Intercept	Slope	Padj	genus	family	order	class	phylum	kingdom	superkingdom
6	0.351118933079333	0.00590293988910807	2.99449120087566	-0.000880798837408943	0.251451902641675	Oceanihabitans	Flavobacteriaceae	Flavobacteriales	Flavobacteriia	Bacteroidetes	NA	Bacteria
28	0.362676993046137	0.00495714877167871	3.77343226942611	-0.00161223260105263	0.250690095024895	Synechococcus	Synechococcaceae	Synechococcales	NA	Cyanobacteria	NA	Bacteria
30	0.466261673628093	0.000907117109092174	2.2335319100537	-0.00195028672359202	0.101949613646241	Sogarnavirus	Marnaviridae	Picornavirales	Pisoniviricetes	Pisuviricota	Orthornavirae	Viruses
39	0.202187205838933	0.046686423764673	3.31040696082056	-0.000591292834745186	0.506994616552834	Maribacter	Flavobacteriaceae	Flavobacteriales	Flavobacteriia	Bacteroidetes	NA	Bacteria
48	0.225083252580177	0.0345553248441501	2.5569744370905	-0.000397338455544988	0.473397061108564	Serratia	Yersiniaceae	Enterobacterales	Gammaproteobacteria	Proteobacteria	NA	Bacteria
53	0.447115627960859	0.00126742297090622	2.64364986425635	-0.00136457897267853	0.10792008241126	Methylophilus	Methylophilaceae	Nitrosomonadales	Betaproteobacteria	Proteobacteria	NA	Bacteria
58	0.41297208527862	0.00540039720801743	0.772064285210137	0.00103142884662129	0.251451902641675	Luteolibacter	Verrucomicrobiaceae	Verrucomicrobiales	Verrucomicrobiae	Verrucomicrobia	NA	Bacteria
68	0.220996942953805	0.0422491711924371	2.18512368160404	-0.000850407030885862	0.506994616552834	Oceanicoccus	Spongiibacteraceae	Cellvibrionales	Gammaproteobacteria	Proteobacteria	NA	Bacteria
74	0.269478379818138	0.0190026537777929	2.63584967245661	-0.000580086408876243	0.373718857629927	Methylotenera	Methylophilaceae	Nitrosomonadales	Betaproteobacteria	Proteobacteria	NA	Bacteria
82	0.718328611025336	6.62245704653908e-05	0.582073171862792	0.00119962448398823	0.0376981137389869	Methyloceanibacter	NA	Rhizobiales	Alphaproteobacteria	Proteobacteria	NA	Bacteria
83	0.322071409141465	0.0273425608057867	0.910515025293152	0.000835282537120165	0.450198443034813	Agenioideus	Pompilidae	Hymenoptera	Insecta	Arthropoda	Metazoa	Eukaryota
91	0.275742601822627	0.0367381725998777	0.617416593345821	0.000654075344182959	0.482107480571106	Karamvirus	Myoviridae	Caudovirales	Caudoviricetes	Uroviricota	NA	Viruses
92	0.279783642932383	0.016485124748334	3.19662763583484	-0.000971025990603168	0.367233739988265	Capnocytophaga	Flavobacteriaceae	Flavobacteriales	Flavobacteriia	Bacteroidetes	NA	Bacteria
98	0.245057688305226	0.0264741558515863	2.85639957027435	-0.000877767459031959	0.446278627212455	Sediminicola	Flavobacteriaceae	Flavobacteriales	Flavobacteriia	Bacteroidetes	NA	Bacteria
106	0.278153308893312	0.016861532148738	2.90653333549874	-0.000661778902770531	0.367233739988265	Nonlabens	Flavobacteriaceae	Flavobacteriales	Flavobacteriia	Bacteroidetes	NA	Bacteria
137	0.238286302481922	0.0339706718589754	2.68216962691923	-0.000638155981550409	0.473397061108564	Gillisia	Flavobacteriaceae	Flavobacteriales	Flavobacteriia	Bacteroidetes	NA	Bacteria
145	0.202153599170842	0.0467069054345655	2.10938347740106	-0.000362218717438618	0.506994616552834	Paraclostridium	Peptostreptococcaceae	Clostridiales	Clostridia	Firmicutes	NA	Bacteria
170	0.208042940598679	0.0432458510378449	3.67719723034379	0.000585811126885555	0.506994616552834	Bacillus	Bacillaceae	Bacillales	Bacilli	Firmicutes	NA	Bacteria
171	0.362984942226557	0.00493396511121452	2.41446771037287	-0.000702171947216333	0.250690095024895	Actinobacillus	Pasteurellaceae	Pasteurellales	Gammaproteobacteria	Proteobacteria	NA	Bacteria
178	0.224616961779057	0.0347692756746403	2.13603191033365	-0.000753910597328159	0.473397061108564	Xenorhabdus	Morganellaceae	Enterobacterales	Gammaproteobacteria	Proteobacteria	NA	Bacteria
181	0.251173081527176	0.0243803858798926	2.29409284682419	-0.00047541696743706	0.442597774434974	Pantoea	Erwiniaceae	Enterobacterales	Gammaproteobacteria	Proteobacteria	NA	Bacteria
221	0.347507069324934	0.00790202394601506	1.91501120881738	-0.00119046613899395	0.266411093037079	Candidatus Westeberhardia	Enterobacteriaceae	Enterobacterales	Gammaproteobacteria	Proteobacteria	NA	Bacteria
227	0.246269152195394	0.0260464125617268	3.10758879751631	-0.000798865256346248	0.446278627212455	Escherichia	Enterobacteriaceae	Enterobacterales	Gammaproteobacteria	Proteobacteria	NA	Bacteria
235	0.230224043028078	0.0322777088354086	2.33854990367555	-0.000970652525679137	0.473397061108564	Alpharetrovirus	Retroviridae	Ortervirales	Revtraviricetes	Artverviricota	Pararnavirae	Viruses
243	0.272801278431658	0.0181542103101543	2.30696266457648	-0.000688411316330458	0.367233739988265	Pediococcus	Lactobacillaceae	Lactobacillales	Bacilli	Firmicutes	NA	Bacteria
257	0.34836740398203	0.0160877611904778	1.84434241711872	-0.000510242863209311	0.367233739988265	Alkaliphilus	Clostridiaceae	Clostridiales	Clostridia	Firmicutes	NA	Bacteria
261	0.265226749573775	0.0343862602323101	2.08210432017195	-0.00099492706018095	0.473397061108564	Halothiobacillus	Halothiobacillaceae	Chromatiales	Gammaproteobacteria	Proteobacteria	NA	Bacteria
264	0.43414853870607	0.00755147685687222	0.47871681265042	0.000853013974370514	0.266411093037079	Caloramator	Clostridiaceae	Clostridiales	Clostridia	Firmicutes	NA	Bacteria
276	0.19778455023916	0.0494442609497518	2.60622157971429	-0.000698571461844971	0.506994616552834	Flagellimonas	Flavobacteriaceae	Flavobacteriales	Flavobacteriia	Bacteroidetes	NA	Bacteria
287	0.209564410487321	0.0423923728648777	1.7516463558528	-0.000774893569860966	0.506994616552834	Gilvibacter	Flavobacteriaceae	Flavobacteriales	Flavobacteriia	Bacteroidetes	NA	Bacteria
291	0.227982547722762	0.0450849740216871	2.69358166360218	-0.0016541145508309	0.506994616552834	Tiaropsis	Tiaropsidae	Leptothecata	Hydrozoa	Cnidaria	Metazoa	Eukaryota
301	0.202790083280147	0.046320456476233	2.57390197405352	-0.000824567405822832	0.506994616552834	Spongiibacter	Spongiibacteraceae	Cellvibrionales	Gammaproteobacteria	Proteobacteria	NA	Bacteria
329	0.363382233859056	0.00490420199898357	1.92023316229441	-0.000692858664157808	0.250690095024895	Yersinia	Yersiniaceae	Enterobacterales	Gammaproteobacteria	Proteobacteria	NA	Bacteria
339	0.693718003390231	0.000769517008329969	2.90200795814952	-0.0023541083635603	0.101949613646241	Mitrocomella	Mitrocomidae	Leptothecata	Hydrozoa	Cnidaria	Metazoa	Eukaryota
356	0.297916906775123	0.0434810607571824	0.501383784031576	0.000915830570916755	0.506994616552834	Desulfosarcina	Desulfobacteraceae	Desulfobacterales	Deltaproteobacteria	Proteobacteria	NA	Bacteria
358	0.360788775379591	0.00838910526163812	1.55745352197526	-0.00106014847211251	0.269976660238172	Mesorhizobium	Phyllobacteriaceae	Rhizobiales	Alphaproteobacteria	Proteobacteria	NA	Bacteria
377	0.239209944197492	0.0286334590775423	1.87418380685322	-0.000890139542576876	0.451856958884189	Mucilaginibacter	Sphingobacteriaceae	Sphingobacteriales	Sphingobacteriia	Bacteroidetes	NA	Bacteria
380	0.460291776502458	0.0010079764061069	2.3200436679706	-0.000835549786703483	0.101949613646241	Methylovorus	Methylophilaceae	Nitrosomonadales	Betaproteobacteria	Proteobacteria	NA	Bacteria
408	0.240660288949786	0.0329614797561325	2.34794065724026	-0.000899021597230982	0.473397061108564	Asterias	Asteriidae	Forcipulatida	Asteroidea	Echinodermata	Metazoa	Eukaryota
433	0.316903268226611	0.00975922858688871	2.2912728235941	-0.000922721377048452	0.300414514761618	Calothrix	Calotrichaceae	Nostocales	NA	Cyanobacteria	NA	Bacteria
438	0.349612657863732	0.00603768692783683	1.99120719985874	-0.00075911106409177	0.251451902641675	Emticicia	Cytophagaceae	Cytophagales	Cytophagia	Bacteroidetes	NA	Bacteria
454	0.215182500895211	0.0454385360562171	1.86066027709893	-0.0010114155831191	0.506994616552834	Aureitalea	Flavobacteriaceae	Flavobacteriales	Flavobacteriia	Bacteroidetes	NA	Bacteria
464	0.281684707177373	0.0344138577900914	1.35531542653891	0.000393568690585041	0.473397061108564	Methylomonas	Methylococcaceae	Methylococcales	Gammaproteobacteria	Proteobacteria	NA	Bacteria
469	0.310472759368018	0.010702874480423	2.50338610507628	-0.00116834461850624	0.303105405285579	Candidatus Nanopelagicus	Candidatus Nanopelagicaceae	Candidatus Nanopelagicales	Actinobacteria	Actinobacteria	NA	Bacteria
476	0.518363279923188	0.0287197219629781	2.05402427731153	-0.0016992232079149	0.451856958884189	Crenobacter	Neisseriaceae	Neisseriales	Betaproteobacteria	Proteobacteria	NA	Bacteria
489	0.385293481566783	0.00783921946338101	1.84185368166653	-0.00128128977205554	0.266411093037079	Chenopodium	Chenopodiaceae	Caryophyllales	Magnoliopsida	Streptophyta	Viridiplantae	Eukaryota
494	0.461816557061555	0.00137186545438042	1.71249649548538	-0.00145047477667805	0.10792008241126	Aeromonas	Aeromonadaceae	Aeromonadales	Gammaproteobacteria	Proteobacteria	NA	Bacteria
503	0.303556174818009	0.017799791588187	1.53891602596854	-0.0010283691635159	0.367233739988265	Epibacterium	Rhodobacteraceae	Rhodobacterales	Alphaproteobacteria	Proteobacteria	NA	Bacteria
517	0.408696131331489	0.00240679802369965	3.14669366477364	-0.00109114872649933	0.154910272798123	Methanocaldococcus	Methanocaldococcaceae	Methanococcales	Methanococci	Euryarchaeota	NA	Archaea
521	0.469521751178841	0.00240076522051144	0.525030032936578	0.00119021433262657	0.154910272798123	Steinhofvirus	Siphoviridae	Caudovirales	Caudoviricetes	Uroviricota	NA	Viruses
522	0.227768554163898	0.0452002003367529	2.13936201239529	-0.000485367277537198	0.506994616552834	Caldicellulosiruptor	Thermoanaerobacterales Family III. Incertae Sedis	Thermoanaerobacterales	Clostridia	Firmicutes	NA	Bacteria
533	0.494445961059993	0.0232988667474449	1.69373975427813	-0.00070306235176827	0.434094675189236	Ministeria	NA	NA	Filasterea	NA	NA	Eukaryota
536	0.277177731153296	0.0170905808948863	2.35180069838593	-0.000684232464802885	0.367233739988265	Burkholderia	Burkholderiaceae	Burkholderiales	Betaproteobacteria	Proteobacteria	NA	Bacteria
549	0.235521772586856	0.0483019683370589	1.86584274748265	-0.000692172333231797	0.506994616552834	Candidatus Sulcia	NA	Flavobacteriales	Flavobacteriia	Bacteroidetes	NA	Bacteria
550	0.312028450224273	0.0104671619194563	2.18239576570591	-0.000965244520413656	0.303105405285579	Rhizobium	Rhizobiaceae	Rhizobiales	Alphaproteobacteria	Proteobacteria	NA	Bacteria
574	0.596552017057079	0.000106491846720302	2.15728524565177	-0.00171541139928209	0.0376981137389869	Deferribacter	Deferribacteraceae	Deferribacterales	Deferribacteres	Deferribacteres	NA	Bacteria
583	0.613500848428503	0.000552547881373089	1.95609129652083	-0.00208271390349293	0.0978009750030367	Thioalkalivibrio	Ectothiorhodospiraceae	Chromatiales	Gammaproteobacteria	Proteobacteria	NA	Bacteria
584	0.262087737616554	0.0426379966573622	2.18218440980604	-0.00129339985955057	0.506994616552834	Rhodomonas	Pyrenomonadaceae	Pyrenomonadales	Cryptophyceae	NA	NA	Eukaryota
607	0.381730861373855	0.0141066192165406	2.4500303344037	-0.00214547055597702	0.367233739988265	Aequorea	Aequoreidae	Leptothecata	Hydrozoa	Cnidaria	Metazoa	Eukaryota
627	0.349752840663984	0.012403788438187	0.451165238256024	0.00152257042523146	0.337764700547554	Oceanithermus	Thermaceae	Thermales	Deinococci	Deinococcus-Thermus	NA	Bacteria
647	0.710692011750931	0.0171985754581043	2.01779110042859	-0.0013648987632472	0.367233739988265	Geitlerinema	Coleofasciculaceae	Oscillatoriales	NA	Cyanobacteria	NA	Bacteria
660	0.339124344319198	0.0367709095350844	1.01283796961499	0.00140484505399854	0.482107480571106	Elphidium	Elphidiidae	Rotaliida	NA	Foraminifera	NA	Eukaryota
686	0.28776923707834	0.0264200171671917	1.47109351820589	-0.000690566234407214	0.446278627212455	Entamoeba	Entamoebidae	Mastigamoebida	NA	Evosea	NA	Eukaryota
693	0.353364095346303	0.015162229311865	1.47029292391917	-0.000765428801558978	0.367233739988265	Cyanistes	Paridae	Passeriformes	Aves	Chordata	Metazoa	Eukaryota
694	0.301131091797888	0.0225396337212797	1.72700692842119	-0.00087372063875023	0.431298937153136	Candidatus Syntrophocurvum	Syntrophomonadaceae	Clostridiales	Clostridia	Firmicutes	NA	Bacteria
695	0.350875478049556	0.00753340595366966	1.75105040104527	-0.000750132198634341	0.266411093037079	Mixta	Erwiniaceae	Enterobacterales	Gammaproteobacteria	Proteobacteria	NA	Bacteria
699	0.552251981552511	0.000266701054595983	2.22874200533826	-0.00141246816664768	0.062941448884652	Gossypium	Malvaceae	Malvales	Magnoliopsida	Streptophyta	Viridiplantae	Eukaryota
