## Supplemental File S4 for "Metatranscriptomics reveals a shift in microbial community composition and function during summer months in a coastal marine environment"

	Statistic	Parameter	Pvalue	Stderr	Padj	genus	family	order	class	phylum	kingdom	superkingdom
193	7.053266393	13.6527692	6.60E-06	0.120919448	0.000934113	Coregonus	Salmonidae	Salmoniformes	Actinopteri	Chordata	Metazoa	Eukaryota
52	6.884445613	11.77666315	1.86E-05	0.117693509	0.001645517	Biomphalaria	Planorbidae	NA	Gastropoda	Mollusca	Metazoa	Eukaryota
538	4.129253741	15.28770611	0.000859308	0.168636635	0.030419492	Leucotheavirus	Myoviridae	Caudovirales	Caudoviricetes	Uroviricota	NA	Viruses
431	3.759085683	9.646784589	0.003970989	0.206907966	0.087858133	Nesterenkonia	Micrococcaceae	Micrococcales	Actinobacteria	Actinobacteria	NA	Bacteria
290	3.713288356	16.92210823	0.001738866	0.216588335	0.05129654	Glaciecola	Alteromonadaceae	Alteromonadales	Gammaproteobacteria	Proteobacteria	NA	Bacteria
249	3.693473006	13.86550838	0.002444415	0.164088487	0.061808781	Emcibacter	Emcibacteraceae	Emcibacterales	Alphaproteobacteria	Proteobacteria	NA	Bacteria
585	3.61420396	15.82580542	0.002364158	0.125167737	0.061808781	Glaesserella	Pasteurellaceae	Pasteurellales	Gammaproteobacteria	Proteobacteria	NA	Bacteria
405	3.566446153	10.99822741	0.004423638	0.217401393	0.094907141	Nephromyces	NA	Nephromycida	Aconoidasida	Apicomplexa	NA	Eukaryota
176	3.559732422	9.414204458	0.005699335	0.19432768	0.110475228	Tannerella	Tannerellaceae	Bacteroidales	Bacteroidia	Bacteroidetes	NA	Bacteria
407	3.220531419	14.86643462	0.005773423	0.112023948	0.110475228	Borrelia	Borreliaceae	Spirochaetales	Spirochaetia	Spirochaetes	NA	Bacteria
374	3.220342036	13.88620361	0.006221833	0.272679951	0.112950199	Hydrocarboniclastica	Alteromonadaceae	Alteromonadales	Gammaproteobacteria	Proteobacteria	NA	Bacteria
482	3.169005605	16.69442335	0.005708852	0.144317108	0.110475228	Tetragenococcus	Enterococcaceae	Lactobacillales	Bacilli	Firmicutes	NA	Bacteria
315	3.135688514	11.20741135	0.009282146	0.146289678	0.13982467	Weeksella	Flavobacteriaceae	Flavobacteriales	Flavobacteriia	Bacteroidetes	NA	Bacteria
271	3.094838615	13.3948089	0.008273523	0.08357242	0.133128506	Paraphotobacterium	Vibrionaceae	Vibrionales	Gammaproteobacteria	Proteobacteria	NA	Bacteria
675	2.953145279	14.4886025	0.010169749	0.153195243	0.150003801	Lympha	Batrachospermaceae	Batrachospermales	Florideophyceae	Rhodophyta	NA	Eukaryota
286	2.94550442	8.862181863	0.016609468	0.180505115	0.20630708	Prunus	Rosaceae	Rosales	Magnoliopsida	Streptophyta	Viridiplantae	Eukaryota
127	2.886753615	15.95881877	0.010753451	0.154391333	0.1553764	Catenovulum	Alteromonadaceae	Alteromonadales	Gammaproteobacteria	Proteobacteria	NA	Bacteria
246	2.803193418	14.40001216	0.01379043	0.135356751	0.185647678	Frischella	Orbaceae	Orbales	Gammaproteobacteria	Proteobacteria	NA	Bacteria
655	2.765478459	9.590003194	0.020693313	0.213839639	0.232553418	Granulosicoccus	Granulosicoccaceae	Chromatiales	Gammaproteobacteria	Proteobacteria	NA	Bacteria
623	2.75324998	15.96648297	0.014159569	0.166447233	0.185647678	Pseudorhodobacter	Rhodobacteraceae	Rhodobacterales	Alphaproteobacteria	Proteobacteria	NA	Bacteria
403	2.698700088	16.7094589	0.015381717	0.070396844	0.198004648	Caminibacter	Nautiliaceae	Nautiliales	Epsilonproteobacteria	Proteobacteria	NA	Bacteria
421	2.688747584	13.54358102	0.018053932	0.134232137	0.216647187	Leuconostoc	Leuconostocaceae	Lactobacillales	Bacilli	Firmicutes	NA	Bacteria
365	2.612881762	14.7439238	0.019799756	0.224718333	0.228616798	Asteriusvirus	Myoviridae	Caudovirales	Caudoviricetes	Uroviricota	NA	Viruses
211	2.492194926	6.858110835	0.04214539	0.244520375	0.341738223	Bombus	Apidae	Hymenoptera	Insecta	Arthropoda	Metazoa	Eukaryota
465	2.48392423	15.87598266	0.024550159	0.113864548	0.259425561	Nitrosomonas	Nitrosomonadaceae	Nitrosomonadales	Betaproteobacteria	Proteobacteria	NA	Bacteria
174	2.464496305	11.01030406	0.031408489	0.255664512	0.303077812	Balamuthia	Balamuthiidae	Longamoebia	NA	Discosea	NA	Eukaryota
622	2.449697987	10.87623615	0.032490513	0.272401917	0.306710446	Pragia	Budviciaceae	Enterobacterales	Gammaproteobacteria	Proteobacteria	NA	Bacteria
283	2.389939854	14.00026438	0.031468887	0.20419458	0.303077812	Durio	Malvaceae	Malvales	Magnoliopsida	Streptophyta	Viridiplantae	Eukaryota
171	2.37810762	17.00058298	0.029397734	0.136440416	0.297018188	Actinobacillus	Pasteurellaceae	Pasteurellales	Gammaproteobacteria	Proteobacteria	NA	Bacteria
521	2.347697798	14.74476987	0.0332883	0.206170491	0.309694828	Steinhofvirus	Siphoviridae	Caudovirales	Caudoviricetes	Uroviricota	NA	Viruses
153	2.310635044	16.97833357	0.0336815	0.157265865	0.309694828	Thiomicrorhabdus	Piscirickettsiaceae	Thiotrichales	Gammaproteobacteria	Proteobacteria	NA	Bacteria
120	2.303646378	14.4000499	0.036623947	0.169251839	0.326361687	Bernardetia	Bernardetiaceae	Cytophagales	Cytophagia	Bacteroidetes	NA	Bacteria
359	2.295434907	16.98537099	0.034713572	0.226199916	0.315092421	Hirschia	Hyphomonadaceae	Rhodobacterales	Alphaproteobacteria	Proteobacteria	NA	Bacteria
316	2.274048117	14.91597141	0.038174819	0.171873173	0.329433192	Confluentimicrobium	Rhodobacteraceae	Rhodobacterales	Alphaproteobacteria	Proteobacteria	NA	Bacteria
357	2.271796218	14.66211736	0.038619993	0.166219054	0.329433192	Halobacteriovorax	Halobacteriovoraceae	Bacteriovoracales	Oligoflexia	Proteobacteria	NA	Bacteria
238	2.245679185	15.40403547	0.039792702	0.102756958	0.335395627	Phacus	Phacaceae	Euglenales	Euglenida	Euglenozoa	NA	Eukaryota
329	2.199139137	16.46368185	0.042475937	0.131065468	0.341738223	Yersinia	Yersiniaceae	Enterobacterales	Gammaproteobacteria	Proteobacteria	NA	Bacteria
63	2.199136658	17.87173794	0.041278824	0.293951405	0.33983032	Alteromonas	Alteromonadaceae	Alteromonadales	Gammaproteobacteria	Proteobacteria	NA	Bacteria
201	2.166481122	16.76506264	0.04498555	0.1444389	0.35388633	Histophilus	Pasteurellaceae	Pasteurellales	Gammaproteobacteria	Proteobacteria	NA	Bacteria
299	2.153403724	16.19212996	0.046692037	0.137388179	0.363274309	Pseudoarcobacter	Campylobacteraceae	Campylobacterales	Epsilonproteobacteria	Proteobacteria	NA	Bacteria
226	-2.134887115	15.8443813	0.048744269	0.166851733	0.371085404	Ureaplasma	Mycoplasmataceae	Mycoplasmatales	Mollicutes	Tenericutes	NA	Bacteria
466	-2.249427308	14.07362183	0.041006491	0.164478917	0.33983032	Ilyobacter	Fusobacteriaceae	Fusobacteriales	Fusobacteriia	Fusobacteria	NA	Bacteria
648	-2.25795367	9.977857347	0.047589284	0.186366432	0.366230581	Antarcticibacterium	Flavobacteriaceae	Flavobacteriales	Flavobacteriia	Bacteroidetes	NA	Bacteria
649	-2.282209041	14.01048035	0.038617642	0.314815972	0.329433192	Lachnoclostridium	Lachnospiraceae	Clostridiales	Clostridia	Firmicutes	NA	Bacteria
527	-2.350932366	11.86163171	0.036877027	0.242528276	0.326361687	Lightbulbvirus	Podoviridae	Caudovirales	Caudoviricetes	Uroviricota	NA	Viruses
289	-2.420899544	7.679230605	0.043022642	0.196938299	0.342247533	Panacibacter	Chitinophagaceae	Chitinophagales	Chitinophagia	Bacteroidetes	NA	Bacteria
578	-2.450680761	12.5363781	0.029785722	0.145573111	0.297018188	Piliocolobus	Cercopithecidae	Primates	Mammalia	Chordata	Metazoa	Eukaryota
497	-2.461021863	10.96884482	0.031677624	0.20353999	0.303077812	Rhinatrema	Rhinatrematidae	Gymnophiona	Amphibia	Chordata	Metazoa	Eukaryota
536	-2.47207735	17.07974123	0.024239888	0.145315164	0.259425561	Burkholderia	Burkholderiaceae	Burkholderiales	Betaproteobacteria	Proteobacteria	NA	Bacteria
198	-2.474064504	15.4588902	0.025386227	0.288432318	0.260484763	Votkovvirus	Autographiviridae	Caudovirales	Caudoviricetes	Uroviricota	NA	Viruses
616	-2.536193414	12.81656621	0.025052361	0.231214563	0.260484763	Lauvirus	Autographiviridae	Caudovirales	Caudoviricetes	Uroviricota	NA	Viruses
588	-2.641672207	13.71570619	0.019606175	0.265427035	0.228616798	Candidatus Hamiltonella	Enterobacteriaceae	Enterobacterales	Gammaproteobacteria	Proteobacteria	NA	Bacteria
422	-2.684664121	10.06357322	0.022790634	0.334203044	0.248242593	Candidatus Nitrosotenuis	NA	NA	NA	Thaumarchaeota	NA	Archaea
674	-2.702511391	14.76689997	0.016550807	0.112827217	0.20630708	Brevibacillus	Paenibacillaceae	Bacillales	Bacilli	Firmicutes	NA	Bacteria
627	-2.751006305	11.79481967	0.017813295	0.30726194	0.216647187	Oceanithermus	Thermaceae	Thermales	Deinococci	Deinococcus-Thermus	NA	Bacteria
603	-2.751287645	16.48548663	0.013912325	0.272100747	0.185647678	Rickettsiella	Coxiellaceae	Legionellales	Gammaproteobacteria	Proteobacteria	NA	Bacteria
564	-2.752691988	9.350689123	0.021622872	0.245129424	0.239203023	Variovorax	Comamonadaceae	Burkholderiales	Betaproteobacteria	Proteobacteria	NA	Bacteria
84	-2.782517132	16.40126804	0.013084298	0.137218618	0.185273662	Diabrotica	Chrysomelidae	Coleoptera	Insecta	Arthropoda	Metazoa	Eukaryota
277	-2.949895953	7.426686255	0.020020115	0.269090313	0.228616798	Fussvirus	Autographiviridae	Caudovirales	Caudoviricetes	Uroviricota	NA	Viruses
184	-2.990721953	15.98402302	0.00865256	0.201906592	0.135451168	Brasilonema	Scytonemataceae	Nostocales	NA	Cyanobacteria	NA	Bacteria
511	-3.129036323	13.39100323	0.007742103	0.144968224	0.129775088	Mastocarpus	Phyllophoraceae	Gigartinales	Florideophyceae	Rhodophyta	NA	Eukaryota
596	-3.149642877	12.94996109	0.007708906	0.216488508	0.129775088	Nematocida	NA	NA	NA	Microsporidia	Fungi	Eukaryota
681	-3.162136003	15.93788773	0.006062725	0.248554621	0.112950199	Diaphorina	Liviidae	Hemiptera	Insecta	Arthropoda	Metazoa	Eukaryota
122	-3.176331743	11.01926987	0.0088005	0.112698535	0.135451168	Gemella	NA	Bacillales	Bacilli	Firmicutes	NA	Bacteria
570	-3.454641456	13.99466527	0.003870711	0.305643442	0.087858133	Betta	Osphronemidae	Anabantiformes	Actinopteri	Chordata	Metazoa	Eukaryota
512	-3.462892085	5.900359675	0.013784164	0.289521298	0.185647678	Storeatula	Pyrenomonadaceae	Pyrenomonadales	Cryptophyceae	NA	NA	Eukaryota
47	-3.479439681	8.287805002	0.00788182	0.31322954	0.129775088	Ashivirus	Autographiviridae	Caudovirales	Caudoviricetes	Uroviricota	NA	Viruses
247	-3.53591353	16.92964471	0.002552031	0.11518953	0.062304761	Paeniclostridium	Peptostreptococcaceae	Clostridiales	Clostridia	Firmicutes	NA	Bacteria
496	-3.73067459	12.13102602	0.002819418	0.186474835	0.066538273	Sieqvirus	Autographiviridae	Caudovirales	Caudoviricetes	Uroviricota	NA	Viruses
592	-3.795237611	17.06818826	0.001436854	0.15071558	0.046240583	Aeromicrobium	Nocardioidaceae	Propionibacteriales	Actinobacteria	Actinobacteria	NA	Bacteria
236	-3.901357304	12.88241854	0.001851366	0.210054907	0.052430688	Candidatus Tachikawaea	Enterobacteriaceae	Enterobacterales	Gammaproteobacteria	Proteobacteria	NA	Bacteria
626	-4.022385778	6.703076464	0.005517896	0.252756038	0.110475228	Neptunevirus	Myoviridae	Caudovirales	Caudoviricetes	Uroviricota	NA	Viruses
140	-4.169776159	9.801587509	0.002003702	0.325233918	0.054562335	Powvirus	Autographiviridae	Caudovirales	Caudoviricetes	Uroviricota	NA	Viruses
78	-4.215321916	10.65343583	0.001552743	0.302159082	0.047797473	Vellamovirus	Myoviridae	Caudovirales	Caudoviricetes	Uroviricota	NA	Viruses
13	-4.236318358	11.65025782	0.001231933	0.123400824	0.041533747	Desulfosporosinus	Peptococcaceae	Clostridiales	Clostridia	Firmicutes	NA	Bacteria
708	-4.536465144	17.32939129	0.000279226	0.142076674	0.011628951	Candidatus Reidiella	NA	NA	Gammaproteobacteria	Proteobacteria	NA	Bacteria
70	-4.725041605	10.48669704	0.000711413	0.198495666	0.026509491	Pelagivirus	Autographiviridae	Caudovirales	Caudoviricetes	Uroviricota	NA	Viruses
167	-5.010882268	17.99795369	9.07E-05	0.124570514	0.004940249	Euzebya	Euzebyaceae	Euzebyales	Nitriliruptoria	Actinobacteria	NA	Bacteria
144	-5.106452608	11.99593172	0.00025929	0.275720576	0.011473583	Pedosvirus	Autographiviridae	Caudovirales	Caudoviricetes	Uroviricota	NA	Viruses
108	-5.132203619	8.951927933	0.000628253	0.310249475	0.024711273	Tamkungvirus	Myoviridae	Caudovirales	Caudoviricetes	Uroviricota	NA	Viruses
630	-5.195942733	3.748797781	0.007789017	0.363865833	0.129775088	Thaumasvirus	Myoviridae	Caudovirales	Caudoviricetes	Uroviricota	NA	Viruses
21	-5.416292675	15.54740038	6.31E-05	0.280091976	0.003721716	Prasinovirus	Phycodnaviridae	Algavirales	Megaviricetes	Nucleocytoviricota	Bamfordvirae	Viruses
187	-5.489807626	11.46106019	0.00016329	0.243951777	0.007707293	Cymopoleiavirus	Myoviridae	Caudovirales	Caudoviricetes	Uroviricota	NA	Viruses
608	-6.286947791	11.47698515	4.92E-05	0.17374174	0.003165314	Candidatus Cardinium	Amoebophilaceae	Cytophagales	Cytophagia	Bacteroidetes	NA	Bacteria
168	-6.33587734	8.773741732	0.000150882	0.204983519	0.007630306	Anaposvirus	Myoviridae	Caudovirales	Caudoviricetes	Uroviricota	NA	Viruses
183	-6.393542855	11.6206952	3.98E-05	0.173749642	0.002820986	Fervidobacterium	Fervidobacteriaceae	Thermotogales	Thermotogae	Thermotogae	NA	Bacteria
158	-6.540872755	13.2263918	1.73E-05	0.29732311	0.001645517	Kajamvirus	Autographiviridae	Caudovirales	Caudoviricetes	Uroviricota	NA	Viruses
477	-7.149660871	11.72895969	1.32E-05	0.183452888	0.001557575	Hokovirus	Mimiviridae	Imitervirales	Megaviricetes	Nucleocytoviricota	Bamfordvirae	Viruses
254	-7.210308627	10.62141235	2.09E-05	0.257230965	0.001645517	Qadamvirus	Autographiviridae	Caudovirales	Caudoviricetes	Uroviricota	NA	Viruses
75	-7.281548484	16.34416355	1.62E-06	0.263658572	0.000382453	Bellamyvirus	Myoviridae	Caudovirales	Caudoviricetes	Uroviricota	NA	Viruses
410	-7.698592351	13.68940892	2.46E-06	0.157768281	0.000435276	Leporipoxvirus	Poxviridae	Chitovirales	Pokkesviricetes	Nucleocytoviricota	Bamfordvirae	Viruses
595	-9.455766603	10.95576169	1.33E-06	0.174950752	0.000382453	Osmundaria	Rhodomelaceae	Ceramiales	Florideophyceae	Rhodophyta	NA	Eukaryota
12	-10.45374639	17.38636073	6.41E-09	0.218706177	4.54E-06	Llyrvirus	Myoviridae	Caudovirales	Caudoviricetes	Uroviricota	NA	Viruses
